# Mechanical forces pattern endocardial Notch activation via mTORC2-PKC pathway

**DOI:** 10.1101/2024.04.01.587562

**Authors:** Yunfei Mu, Shijia Hu, Xiangyang Liu, Xin Tang, Jiayi Lin, Hongjun Shi

**Affiliations:** Fudan University, Shanghai, 200433, China; Key Laboratory of Growth Regulation and Translational Research of Zhejiang Province, School of Life Sciences, Westlake University, Hangzhou 310024, China; Westlake Laboratory of Life Sciences and Biomedicine, Hangzhou, Zhejiang, China; Institute of Basic Medical Sciences, Westlake Institute for Advanced Study, Hangzhou, Zhejiang, China

**Keywords:** Cardiac patterning, Endocardium, EMT, Notch, Shear stress, Mechanosensing

## Abstract

Notch signaling has been identified as a key regulatory pathway in patterning the endocardium through activation of endothelial-to-mesenchymal transition (EMT) in the atrioventricular canal (AVC) and proximal outflow tract (OFT) region. However, the precise mechanism underlying Notch activation remains elusive. By transiently blocking the heartbeat of E9.5 mouse embryos, we found that Notch activation in the arterial endothelium was dependent on its ligand Dll4, whereas the reduced expression of Dll4 in the endocardium led to a ligand-depleted field, enabling Notch to be specifically activated in AVC and OFT by regional increased shear stress. The strong shear stress altered the membrane lipid microdomain structure of endocardial cells, which activated mTORC2 and PKC and promoted Notch1 cleavage even in the absence of strong ligand stimulation. These findings highlight the role of mechanical forces as a primary cue for endocardial patterning and provide insights into the mechanisms underlying congenital heart diseases of endocardial origin.
