## Supplement table 1 for "Mechanical forces pattern endocardial Notch activation via mTORC2-PKC pathway"

### Sheet: Sheet1
Category	Name	Source	Catalog
Chemicals	Staruosporine	MCE	HY-15141
	Phorbol 12-myristate 13-acetate (PMA)	Sigma-Aldrich	P8139
	Dofetilide	Rhawn	R023594
	Wortmannin	Selleck	S2758
	Cholesterol-Water soluble	Sigma-Aldrich	C4951
	CMC-Na	Shyuanye	S14016
	Saline	Shyuanye	R27405
	Isoflurane	RWD	R510-22-10
	10% neutral buffered formalin	Legene	DF0111
	Glutaraldehyde	Sigma-Aldrich	G7651
	Benzyl alcohol	Sinoreagent	30020618
	Benzyl benzoate	Sinoreagent	30020828
	Glycerol	Sinoreagent	10010618
	Hanks buffer	Beyotime	C0218
	DMEM	Gibco	C11965500BT
	DMSO	Macklin	D806645
	Triton X-100	Macklin	I997471
	Fetal bovine sreum	Solarbio	S9030
	Verapamil	Selleck	S4202
Mouse lines	Dll4flox/flox	Cyagen	C57BL/6J-Dll4em1cyagen
	Nfatc1cre/cre	GemPharmatech	C57BL/6JGpt-Nfatc1em1Cin(P2A-iCre)/Gpt
	Tie2cre	GemPharmatech	C57BL/6JGpt-H11em1Cin(Tek-iCre)/Gpt
	Tnnt2flox/flox	GemPharmatech	C57BL/6JGpt-Tnnt2em1Cflox/Gpt
	cTntcre	Jax	STOCK Tg(Tnnt2-cre)5Blh/JiaoJ
	PrkceKO	Westlake university
	PrkchKO	Westlake university
	RictorKO	Westlake university
	Notch1KO	Westlake university
	FVB	Beijing HFK
	C57bl/6	Shanghai Jihui Laboratory
	Eporcre	GemPharmatech	C57BL/6JGpt-Eporem1Cin(P2A-iCre-P2A-EGFP)/Gpt
	ROSA-DTA	Jax	B6.129P2-Gt(ROSA)26Sortm1(DTA)Lky/J
Genotyping PCR primers	Dll4-F: CAACTGACCTAAAATGGGATGGTG
	Dll4-R: GGTAACTACAAGGCAGAAAGAGGA
	Tnnt2-F: GATCCTGCCTCCTTAGGTCTCAAGT
	Tnnt2-R: CAAGTTCCTATGCCACATCTGCATG
	Nfatc1cre-F: ACAGTCCCAGGAGCAGCAAACC
	Nfatc1cre-R: CAGGAAGGCCAGGTTCCTGATG
	Nfatc1WT-F: CCCTGCTATTGACTTGGAGGC
	Nfatc1WT-R: CCGTCCCTGTTGGAGAGCTACT
	Tie2cre-F: GCGGTCTGGCAGTAAAAACTATC
	Tie2cre-R: GTGAAACAGCATTGCTGTCACTT
	cTnTcre-F: GGACATGTTCAGGGATCGCCAGGCG
	cTnTcre-R: GCATAACCAGTGAAACAGCATTGCTG
	Prkce-F: GAGTGTTCAGGGAGCGTATG
	Prkce-R: CAAGTAGGTGGCCATGAACTTG
	Prkch-F: GAGACCGCATCTTCAAGC
	Prkch-R: GTAGGTGGGCTGCCTC
	Rictor-F: TCCTTCTCTGTTACAGATG
	Rictor-R: ACCATTCTGTCTCGTTC
	Rosa-DTA_FWD: GTTATCAGTAAGGGAGCTGCAGTGG
	Rosa-DTA_wt_RVS: GGCGGATCACAAGCAATAATAACC
	Rosa-DTA_mt_RVS: AAGACCGCGAAGAGTTTGTCCTC
	Epor-F: TCCCACTCCACCTCACTTGAAG
	Epor-R: CTGACTTCATCAGAGGTGGCATC
	Notch1-F: AAGCTGGGAGAGAAAAGCAGACC
	Notch1-R: CACAACCTCCTATAGCCCTTACC
Immunohistochemistry	Citrate acid solution (50x)	Beyotime
	Normal donkey serum	Solarbio
	Paraformaldehyde	Sigma-Aldrich
	HCR probe set	Molecular instrument
Antibodies for immunohistochemistry	Name	Catalog	Species and type	Supplier	Dilution
	Primary antibody
	Cleaved Notch (NICD)*	#4147	Rabbit monoclonal	Cell Signaling Technology	1:400
	Phospho-AKT (Ser473) (D9E) *	#4060	Rabbit monoclonal	Cell Signaling Technology	1:400
	Phospho-SMAD1/5 (Ser463/465) (41D10) *	#9516	Rabbit monoclonal	Cell Signaling Technology	1:400
	Phospho-PKC (pan) (βⅡSer660) *	#9371	Rabbit monoclonal	Cell Signaling Technology	1:400
	Jagged1 (D4Y1R) *	#70109	Rabbit monoclonal	Cell Signaling Technology	1:400
	VEGF receptor 2 (D5B1)	#9698	Rabbit monoclonal	Cell Signaling Technology	1:400
	PKCε (22B10) *	#2683	Rabbit monoclonal	Cell Signaling Technology	1:400
	PKC eta (EPR18513) *	ab179524	Rabbit monoclonal	Abcam	1:500
	Notch1 (EP1238Y) *	ab52627	Rabbit monoclonal	Abcam	1:500
	VE-Cadherin	AF1002	Goat polyclonal	R&D Systems	1:500
	Dll4*	AF1389	Goat polyclonal	R&D Systems	1:400
	Troponin T (RV-C2)	AB 2240831	Rabbit monoclonal	DSHB	1:200
	Sox9 (SN74-09)	ET1611-56	Rabbit monoclonal	HuaBio	1:200
	Twist1	ab50887	Mouse monoclonal	Abcam	1:200
	Secondary antibody
	HRP-Donkey Anti-Rabbit IgG (H+L)	711-035-152	Donkey polyclonal	Jackson ImmunoResearch	1:500
	Peroxidase AffiniPure Donkey Anti-Mouse IgG (H+L)	715-035-150	Donkey polyclonal	Jackson ImmunoResearch	1:500
	Peroxidase AffiniPure Donkey Anti-Goat IgG (H+L)	705-035-003	Donkey polyclonal	Jackson ImmunoResearch	1:500
	CyTM5 AffiniPure Donkey Anti-Goat IgG (H+L)	705-175-147	Donkey polyclonal	Jackson ImmunoResearch	1:500
	CyTM3 AffiniPure Donkey Anti-Goat IgG (H+L)	711-165-152	Donkey polyclonal	Jackson ImmunoResearch	1:500
	Alexa Fluor@ 488 AffiniPure Donkey Anti-Mouse IgG (H+L)	715-545-150	Donkey polyclonal	Jackson ImmunoResearch	1:500
	Cy™3 Streptavidin	016-160-084		Jackson ImmunoResearch	1:500
	Alexa Fluor® 488 Streptavidin	016-540-084		Jackson ImmunoResearch	1:500
	DAPI			Beyotime	1:500
	*Antibodies requiring tyramide signal amplification (TSA)
Software	ImageJ 1.52i
	Zen 2.3
	Imaris v9.1.1
	Adobe Photoshop cc2019
	Olympus OlyVIA 3.3
	GraphPad Prism 8
	Vevo Lab 5.7.1
